# GTestimate: Improving relative gene expression estimation in scRNA-seq using the Good-Turing estimator

**DOI:** 10.1101/2024.07.02.601501

**Authors:** Martin Fahrenberger, Christopher Esk, Arndt von Haeseler

## Abstract

**Background:** Single-cell RNA-seq suffers from unwanted technical variation between cells, caused by its complex experiments and shallow sequencing depths. Many conventional normalization methods try to remove this variation by calculating the relative gene expression per cell. However, their choice of the Maximum Likelihood estimator is not ideal for this application.

**Results:** We present *GTestimate*, a new normalization method based on the Good-Turing estimator, which improves upon conventional normalization methods by accounting for unobserved genes. To validate *GTestimate* we developed a novel cell targeted PCR-amplification approach (cta-seq), which enables ultra-deep sequencing of single cells. Based on this data we show that the Good-Turing estimator improves relative gene expression estimation and cell-cell distance estimation. Finally, we use *GTestimate*’s compatibility with Seurat workflows to explore three common example data-sets and show how it can improve downstream results.

**Conclusion:** By choosing a more suitable estimator for the relative gene expression per cell, we were able to improve scRNA-seq normalization, with potentially large implications for downstream results. *GTestimate* is available as an easy-to-use R-package and compatible with a variety of workflows, which should enable widespread adoption.
