## Supplemental Table 1 - Primer Design for "GTestimate: Improving relative gene expression estimation in scRNA-seq using the Good-Turing estimator"

### Sheet: Sheet1
Name	Cell-Barcode	Forward PCR1 overhang	Forward PCR1	Reverse PCR1	Forward PCR2	Reverse PCR2	Forward PCR3	Reverse PCR3
Template	cell-barcode	overhang	overhang + cell-barcode	GACGTGTGCTCTTCCGATCT	CCCTACACGACGCTCTTCCGATCT + cell-barcode	GGAGTTCAGACGTGTGCTCTTCCGATCT	AATGATACGGCGACCACCGAGATCTACAC + sample index + ACACTCTTTCCCTACACGACGCTCTTCCGATCT	CAAGCAGAAGACGGCATACGAGAT + sample index + GTGACTGGAGTTCAGACGTGTGCTCTTCCGATC
Cell 1	ACGTCCTAGTGCCCGT	GATCT	GATCTACGTCCTAGTGCCCGT	GACGTGTGCTCTTCCGATCT	CCCTACACGACGCTCTTCCGATCTACGTCCTAGTGCCCGT	GGAGTTCAGACGTGTGCTCTTCCGATCT	AATGATACGGCGACCACCGAGATCTACACTAGATCGCACACTCTTTCCCTACACGACGCTCTTCCGATCT	CAAGCAGAAGACGGCATACGAGATTCGCCTTAGTGACTGGAGTTCAGACGTGTGCTCTTCCGATC
Cell 2	GGCTTTCGTGTGTCGC	GATCT	GATCTGGCTTTCGTGTGTCGC	GACGTGTGCTCTTCCGATCT	CCCTACACGACGCTCTTCCGATCTGGCTTTCGTGTGTCGC	GGAGTTCAGACGTGTGCTCTTCCGATCT	AATGATACGGCGACCACCGAGATCTACACCTCTCTATACACTCTTTCCCTACACGACGCTCTTCCGATCT	CAAGCAGAAGACGGCATACGAGATCTAGTACGGTGACTGGAGTTCAGACGTGTGCTCTTCCGATC
Cell 3	GGGAGATTCTTAAGGC	CCGATCT	CCGATCTGGGAGATTCTTAAGGC	GACGTGTGCTCTTCCGATCT	CCCTACACGACGCTCTTCCGATCTGGGAGATTCTTAAGGC	GGAGTTCAGACGTGTGCTCTTCCGATCT	AATGATACGGCGACCACCGAGATCTACACTATCCTCTACACTCTTTCCCTACACGACGCTCTTCCGATCT	CAAGCAGAAGACGGCATACGAGATTTCTGCCTGTGACTGGAGTTCAGACGTGTGCTCTTCCGATC
Cell 4	AATGACCGTGTGTGTT	CCGATCT	CCGATCTAATGACCGTGTGTGTT	GACGTGTGCTCTTCCGATCT	CCCTACACGACGCTCTTCCGATCTAATGACCGTGTGTGTT	GGAGTTCAGACGTGTGCTCTTCCGATCT	AATGATACGGCGACCACCGAGATCTACACAGAGTAGAACACTCTTTCCCTACACGACGCTCTTCCGATCT	CAAGCAGAAGACGGCATACGAGATGCTCAGGAGTGACTGGAGTTCAGACGTGTGCTCTTCCGATC
Cell 5	CATTGCCCAGAGACTG	CGATCT	CGATCTCATTGCCCAGAGACTG	GACGTGTGCTCTTCCGATCT	CCCTACACGACGCTCTTCCGATCTCATTGCCCAGAGACTG	GGAGTTCAGACGTGTGCTCTTCCGATCT	AATGATACGGCGACCACCGAGATCTACACGTAAGGAGACACTCTTTCCCTACACGACGCTCTTCCGATCT	CAAGCAGAAGACGGCATACGAGATAGGAGTCCGTGACTGGAGTTCAGACGTGTGCTCTTCCGATC
Cell 6	GTCTGTCTCGTAGGAG	CCGATCT	CCGATCTGTCTGTCTCGTAGGAG	GACGTGTGCTCTTCCGATCT	CCCTACACGACGCTCTTCCGATCTGTCTGTCTCGTAGGAG	GGAGTTCAGACGTGTGCTCTTCCGATCT	AATGATACGGCGACCACCGAGATCTACACACTGCATAACACTCTTTCCCTACACGACGCTCTTCCGATCT	CAAGCAGAAGACGGCATACGAGATCATGCCTAGTGACTGGAGTTCAGACGTGTGCTCTTCCGATC
Cell 7	GAGAGGTAGGGAGGTG	CGATCT	CGATCTGAGAGGTAGGGAGGTG	GACGTGTGCTCTTCCGATCT	CCCTACACGACGCTCTTCCGATCTGAGAGGTAGGGAGGTG	GGAGTTCAGACGTGTGCTCTTCCGATCT	AATGATACGGCGACCACCGAGATCTACACAAGGAGTAACACTCTTTCCCTACACGACGCTCTTCCGATCT	CAAGCAGAAGACGGCATACGAGATGTAGAGAGGTGACTGGAGTTCAGACGTGTGCTCTTCCGATC
Cell 8	GCTTGGGAGGGTAATT	CCGATCT	CCGATCTGCTTGGGAGGGTAATT	GACGTGTGCTCTTCCGATCT	CCCTACACGACGCTCTTCCGATCTGCTTGGGAGGGTAATT	GGAGTTCAGACGTGTGCTCTTCCGATCT	AATGATACGGCGACCACCGAGATCTACACCTAAGCCTACACTCTTTCCCTACACGACGCTCTTCCGATCT	CAAGCAGAAGACGGCATACGAGATCCTCTCTGGTGACTGGAGTTCAGACGTGTGCTCTTCCGATC
Cell 9	TCATGTTTCCGCAACG	CCGATCT	CCGATCTTCATGTTTCCGCAACG	GACGTGTGCTCTTCCGATCT	CCCTACACGACGCTCTTCCGATCTTCATGTTTCCGCAACG	GGAGTTCAGACGTGTGCTCTTCCGATCT	AATGATACGGCGACCACCGAGATCTACACCGTCTAATACACTCTTTCCCTACACGACGCTCTTCCGATCT	CAAGCAGAAGACGGCATACGAGATAGCGTAGCGTGACTGGAGTTCAGACGTGTGCTCTTCCGATC
Cell 10	GAGAGGTAGACGGTTG	CCGATCT	CCGATCTGAGAGGTAGACGGTTG	GACGTGTGCTCTTCCGATCT	CCCTACACGACGCTCTTCCGATCTGAGAGGTAGACGGTTG	GGAGTTCAGACGTGTGCTCTTCCGATCT	AATGATACGGCGACCACCGAGATCTACACTCTCTCCGACACTCTTTCCCTACACGACGCTCTTCCGATCT	CAAGCAGAAGACGGCATACGAGATCAGCCTCGGTGACTGGAGTTCAGACGTGTGCTCTTCCGATC
Cell 11	TAGACCAGTATTTCCT	CTTCCGATCT	CTTCCGATCTTAGACCAGTATTTCCT	GACGTGTGCTCTTCCGATCT	CCCTACACGACGCTCTTCCGATCTTAGACCAGTATTTCCT	GGAGTTCAGACGTGTGCTCTTCCGATCT	AATGATACGGCGACCACCGAGATCTACACTCGACTAGACACTCTTTCCCTACACGACGCTCTTCCGATCT	CAAGCAGAAGACGGCATACGAGATTGCCTCTTGTGACTGGAGTTCAGACGTGTGCTCTTCCGATC
Cell 12	TCTTGCGTCCTACGGG	GATCT	GATCTTCTTGCGTCCTACGGG	GACGTGTGCTCTTCCGATCT	CCCTACACGACGCTCTTCCGATCTTCTTGCGTCCTACGGG	GGAGTTCAGACGTGTGCTCTTCCGATCT	AATGATACGGCGACCACCGAGATCTACACTTCTAGCTACACTCTTTCCCTACACGACGCTCTTCCGATCT	CAAGCAGAAGACGGCATACGAGATTCCTCTACGTGACTGGAGTTCAGACGTGTGCTCTTCCGATC
Cell 13	GGGTATTAGAGGTTTA	CCTCCGATCT	CCTCCGATCTGGGTATTAGAGGTTTA	GACGTGTGCTCTTCCGATCT	CCCTACACGACGCTCTTCCGATCTGGGTATTAGAGGTTTA	GGAGTTCAGACGTGTGCTCTTCCGATCT	AATGATACGGCGACCACCGAGATCTACACCCTAGAGTACACTCTTTCCCTACACGACGCTCTTCCGATCT	CAAGCAGAAGACGGCATACGAGATTCATGAGCGTGACTGGAGTTCAGACGTGTGCTCTTCCGATC
Cell 14	TATCGCCTCACATTGG	CCGATCT	CCGATCTTATCGCCTCACATTGG	GACGTGTGCTCTTCCGATCT	CCCTACACGACGCTCTTCCGATCTTATCGCCTCACATTGG	GGAGTTCAGACGTGTGCTCTTCCGATCT	AATGATACGGCGACCACCGAGATCTACACGCGTAAGAACACTCTTTCCCTACACGACGCTCTTCCGATCT	CAAGCAGAAGACGGCATACGAGATCCTGAGATGTGACTGGAGTTCAGACGTGTGCTCTTCCGATC
Cell 15	TGTTCTATCGGTAGAG	CTTCCGATCT	CTTCCGATCTTGTTCTATCGGTAGAG	GACGTGTGCTCTTCCGATCT	CCCTACACGACGCTCTTCCGATCTTGTTCTATCGGTAGAG	GGAGTTCAGACGTGTGCTCTTCCGATCT	AATGATACGGCGACCACCGAGATCTACACCTATTAAGACACTCTTTCCCTACACGACGCTCTTCCGATCT	CAAGCAGAAGACGGCATACGAGATTAGCGAGTGTGACTGGAGTTCAGACGTGTGCTCTTCCGATC
Cell 16	AGTTCCCCAGGCCCTA	GATCT	GATCTAGTTCCCCAGGCCCTA	GACGTGTGCTCTTCCGATCT	CCCTACACGACGCTCTTCCGATCTAGTTCCCCAGGCCCTA	GGAGTTCAGACGTGTGCTCTTCCGATCT	AATGATACGGCGACCACCGAGATCTACACAAGGCTATACACTCTTTCCCTACACGACGCTCTTCCGATCT	CAAGCAGAAGACGGCATACGAGATGTAGCTCCGTGACTGGAGTTCAGACGTGTGCTCTTCCGATC
Cell 17	GAGTTACCAATAGGAT	CTTCCGATCT	CTTCCGATCTGAGTTACCAATAGGAT	GACGTGTGCTCTTCCGATCT	CCCTACACGACGCTCTTCCGATCTGAGTTACCAATAGGAT	GGAGTTCAGACGTGTGCTCTTCCGATCT	AATGATACGGCGACCACCGAGATCTACACGAGCCTTAACACTCTTTCCCTACACGACGCTCTTCCGATCT	CAAGCAGAAGACGGCATACGAGATTACTACGCGTGACTGGAGTTCAGACGTGTGCTCTTCCGATC
Cell 18	TCTCTGGGTGTGCTTA	CCGATCT	CCGATCTTCTCTGGGTGTGCTTA	GACGTGTGCTCTTCCGATCT	CCCTACACGACGCTCTTCCGATCTTCTCTGGGTGTGCTTA	GGAGTTCAGACGTGTGCTCTTCCGATCT	AATGATACGGCGACCACCGAGATCTACACTTATGCGAACACTCTTTCCCTACACGACGCTCTTCCGATCT	CAAGCAGAAGACGGCATACGAGATAGGCTCCGGTGACTGGAGTTCAGACGTGTGCTCTTCCGATC
